# Reconstruction of cell spatial organization based on ligand-receptor mediated self-assembly

**DOI:** 10.1101/2020.02.13.948521

**Authors:** Xianwen Ren, Guojie Zhong, Qiming Zhang, Lei Zhang, Yujie Sun, Zemin Zhang

## Abstract

Single-cell RNA sequencing (scRNA-seq) has revolutionized transcriptomic studies by providing unprecedented cellular and molecular throughputs, but spatial information of individual cells is lost during tissue dissociation. While imaging-based technologies such as *in situ* sequencing show great promise, technical difficulties currently limit their wide usage. Since cellular spatial organization is inherently encoded by cell identity and can be reconstructed, at least in part, by ligand-receptor interactions, here we present CSOmap, a computational strategy to infer cellular interaction from scRNA-seq. We show that CSOmap can successfully recapitulate the spatial organization of tumor microenvironments for multiple cancers and reveal molecular determinants of cellular interactions. Further, CSOmap readily simulates perturbation of genes or cell types to gain novel biological insights, especially into how immune cells interact in the tumor microenvironment. CSOmap can be widely applicable to interrogate cellular organizations based on scRNA-seq data for various tissues in diverse systems.
