## Supplemental Table 1 for "Reconstruction of cell spatial organization based on ligand-receptor mediated self-assembly"

### Sheet: LR_pairs
Ligand	Receptor	weight
A2M	LRP1	1
AANAT	MTNR1A	1
AANAT	MTNR1B	1
ACE	AGTR2	1
ACE	BDKRB2	1
ADAM10	AXL	1
ADAM10	EPHA3	1
ADAM12	ITGA9	1
ADAM12	ITGB1	1
ADAM12	SDC4	1
ADAM15	ITGA5	1
ADAM15	ITGA9	1
ADAM15	ITGAV	1
ADAM15	ITGB1	1
ADAM15	ITGB3	1
ADAM17	ERBB4	1
ADAM17	ITGA5	1
ADAM17	ITGB1	1
ADAM17	NOTCH1	1
ADAM23	ITGA5	1
ADAM23	ITGB3	1
ADAM28	ITGA4	1
ADAM2	CD9	1
ADAM2	ITGA6	1
ADAM2	ITGA9	1
ADAM2	ITGB1	1
ADAM2	ITGB7	1
ADAM9	ITGA3	1
ADAM9	ITGA6	1
ADAM9	ITGAV	1
ADAM9	ITGB1	1
ADAM9	ITGB5	1
ADCYAP1	ADCYAP1R1	1
ADCYAP1	SCTR	1
ADCYAP1	VIPR1	1
ADCYAP1	VIPR2	1
ADIPOQ	ADIPOR1	1
ADIPOQ	ADIPOR2	1
ADM2	CALCR	1
ADM2	CALCRL	1
ADM2	RAMP1	1
ADM	CALCR	1
ADM	CALCRL	1
ADM	GPR182	1
ADM	MRGPRX2	1
ADM	RAMP2	1
AGRN	ATP1A3	1
AGRN	LRP4	1
AGRN	MUSK	1
AGRP	MC3R	1
AGRP	MC4R	1
AGRP	MC5R	1
AGRP	SDC3	1
AGT	AGTR1	1
AGT	AGTR2	1
AGT	LRP2	1
AGT	MAS1	1
AHSG	INSR	1
ALB	LRP2	1
AMELX	LAMP1	1
AMELY	LAMP1	1
AMH	ACVR1	1
AMH	AMHR2	1
AMH	EGFR	1
ANGPT1	ITGA5	1
ANGPT1	TEK	1
ANGPT1	TIE1	1
ANGPT2	TEK	1
ANGPT4	TEK	1
ANGPTL1	TEK	1
ANGPTL3	ITGA5	1
ANGPTL3	ITGAV	1
ANGPTL3	ITGB3	1
ANXA1	DYSF	1
ANXA1	EGFR	1
ANXA1	FPR1	1
ANXA1	FPR2	1
ANXA1	FPR3	1
APLN	APLNR	1
APOB	LDLR	1
APOB	LRP2	1
APOB	LSR	1
APOB	OLR1	1
APOD	LEPR	1
APOE	LDLR	1
APOE	LRP1	1
APOE	LRP2	1
APOE	LRP5	1
APOE	LRP8	1
APOE	SCARB1	1
APOE	SORL1	1
APOE	VLDLR	1
APP	CAV1	1
APP	CD74	1
APP	FPR2	1
APP	GPC1	1
APP	LRP1	1
APP	NCSTN	1
APP	TNFRSF21	1
AREGB	EGFR	1
AREG	EGFR	1
AREG	ERBB3	1
ARF1	CHRM3	1
ARF1	INSR	1
ARF1	PLD2	1
ARTN	GFRA1	1
ARTN	GFRA3	1
ARTN	RET	1
ASIP	ATRN	1
ASIP	F11R	1
ASIP	MC1R	1
ASIP	MC2R	1
ASIP	MC3R	1
ASIP	MC4R	1
ASIP	MC5R	1
AVP	AVPR1A	1
AVP	AVPR1B	1
AVP	AVPR2	1
AVP	OXTR	1
AZGP1	ITGAV	1
BDNF	NGFR	1
BDNF	NGFRAP1	1
BDNF	NTRK2	1
BDNF	SORT1	1
BGN	TLR2	1
BGN	TLR4	1
BMP10	ACVR2A	1
BMP10	ACVRL1	1
BMP10	BMPR1A	1
BMP10	BMPR1B	1
BMP10	BMPR2	1
BMP10	ENG	1
BMP15	ACVR2A	1
BMP15	BMPR1A	1
BMP15	BMPR1B	1
BMP15	BMPR2	1
BMP2	ACVR1	1
BMP2	ACVR2A	1
BMP2	ACVR2B	1
BMP2	BMPR1A	1
BMP2	BMPR1B	1
BMP2	BMPR2	1
BMP2	ENG	1
BMP2	HFE2	1
BMP3	ACVR2B	1
BMP4	BMPR1A	1
BMP4	BMPR1B	1
BMP4	BMPR2	1
BMP5	BMPR1A	1
BMP6	ACVR1	1
BMP6	ACVR2A	1
BMP6	BMPR1A	1
BMP6	BMPR1B	1
BMP6	BMPR2	1
BMP7	ACVR1	1
BMP7	ACVR2A	1
BMP7	ACVR2B	1
BMP7	BMPR1A	1
BMP7	BMPR1B	1
BMP7	BMPR2	1
BMP7	ENG	1
BST1	CAV1	1
BTC	EGFR	1
BTC	ERBB2	1
BTC	ERBB3	1
BTC	ERBB4	1
BTLA	CD79A	1
BTLA	TNFRSF14	1
BTLA	VTCN1	1
C1QA	CD93	1
C1QA	CR1	1
C1QA	CSPG4	1
C1QB	LRP1	1
C1QTNF1	AVPR2	1
C1QTNF5	MFRP	1
C3	C3AR1	1
C3	C5AR2	1
C3	CD19	1
C3	CD46	1
C3	CR1	1
C3	ITGAM	1
C3	ITGAX	1
C3	ITGB2	1
C3	LRP1	1
C4A	C3AR1	1
C4A	C5AR2	1
C4A	CR1	1
C4BPA	BMPR2	1
C4BPA	CD40	1
C4BPA	LRP1	1
C4B	CD46	1
C4B	CR1	1
C5	C5AR1	1
C5	C5AR2	1
C5orf55	TRAF2	1
CALCA	CALCR	1
CALCA	CALCRL	1
CALCA	RAMP1	1
CALCA	RAMP2	1
CALCB	CALCR	1
CALCB	CALCRL	1
CALCB	RAMP1	1
CALR	ITGA2B	1
CALR	ITGA3	1
CALR	ITGAV	1
CALR	LRP1	1
CALR	MTNR1A	1
CALR	SCARF1	1
CALR	TSHR	1
CAMP	FPR2	1
CCK	CCKAR	1
CCK	CCKBR	1
CCL11	ACKR2	1
CCL11	ACKR4	1
CCL11	CCR2	1
CCL11	CCR3	1
CCL11	CCR5	1
CCL11	CXCR3	1
CCL13	ACKR2	1
CCL13	ACKR4	1
CCL13	CCR1	1
CCL13	CCR2	1
CCL13	CCR3	1
CCL13	CCR5	1
CCL13	CXCR3	1
CCL14	ACKR2	1
CCL14	CCR1	1
CCL14	CCR3	1
CCL14	CCR5	1
CCL15	CCR1	1
CCL15	CCR3	1
CCL16	CCR1	1
CCL16	CCR2	1
CCL16	CCR5	1
CCL16	CCR8	1
CCL16	HRH4	1
CCL17	CCR4	1
CCL17	CCR8	1
CCL17	DARC	1
CCL18	C14orf1	1
CCL19	ACKR2	1
CCL19	ACKR4	1
CCL19	CCR10	1
CCL19	CCR7	1
CCL19	CCRL2	1
CCL19	CXCR3	1
CCL1	CCR8	1
CCL20	CCR6	1
CCL20	CXCR3	1
CCL21	ACKR2	1
CCL21	ACKR4	1
CCL21	CCR7	1
CCL21	CXCR3	1
CCL22	CCR4	1
CCL23	CCR1	1
CCL24	CCR2	1
CCL24	CCR3	1
CCL25	ACKR2	1
CCL25	ACKR4	1
CCL25	CCR10	1
CCL25	CCR9	1
CCL26	CCR1	1
CCL26	CCR2	1
CCL26	CCR3	1
CCL27	ACKR2	1
CCL27	CCR10	1
CCL28	ACKR2	1
CCL28	CCR10	1
CCL28	CCR3	1
CCL2	ACKR2	1
CCL2	ACKR4	1
CCL2	CCR1	1
CCL2	CCR10	1
CCL2	CCR2	1
CCL2	CCR3	1
CCL2	CCR4	1
CCL2	CCR5	1
CCL2	DARC	1
CCL3L1	CCR1	1
CCL3L1	CCR3	1
CCL3L1	CCR5	1
CCL3L3	ACKR2	1
CCL3L3	CCR5	1
CCL3	ACKR2	1
CCL3	CCR1	1
CCL3	CCR3	1
CCL3	CCR4	1
CCL3	CCR5	1
CCL4	ACKR2	1
CCL4	CCR1	1
CCL4	CCR3	1
CCL4	CCR5	1
CCL4	CCR8	1
CCL5	ACKR2	1
CCL5	ACKR4	1
CCL5	CCR1	1
CCL5	CCR3	1
CCL5	CCR4	1
CCL5	CCR5	1
CCL5	CXCR3	1
CCL5	DARC	1
CCL5	GPR75	1
CCL5	SDC1	1
CCL5	SDC4	1
CCL7	ACKR2	1
CCL7	ACKR4	1
CCL7	CCR1	1
CCL7	CCR10	1
CCL7	CCR2	1
CCL7	CCR3	1
CCL7	CCR5	1
CCL7	CXCR3	1
CCL7	DARC	1
CCL8	ACKR2	1
CCL8	ACKR4	1
CCL8	CCR1	1
CCL8	CCR2	1
CCL8	CCR3	1
CCL8	CCR5	1
CCL8	DARC	1
CD14	ITGA4	1
CD14	ITGB1	1
CD24	SELP	1
CD34	SELL	1
CD40LG	CD40	1
CD55	CD97	1
CD55	CR1	1
CD5L	CD5	1
CD70	CD27	1
CDH1	EGFR	1
CDH1	IGF1R	1
CDH1	ITGAE	1
CDH1	ITGB7	1
CDH1	PTPRF	1
CDH1	PTPRM	1
CEL	CXCR4	1
CFH	ITGAM	1
CFH	SELL	1
CGA	FSHR	1
CGA	LHCGR	1
CGA	TSHR	1
CGB	LHCGR	1
CGN	F11R	1
CHAD	ITGA2	1
CHAD	ITGB1	1
CLCF1	CNTFR	1
CLCF1	CRLF1	1
CLCF1	IL6ST	1
CLCF1	LIFR	1
CNTF	CNTFR	1
CNTF	IL6R	1
CNTF	IL6ST	1
CNTF	LIFR	1
CNTN2	CNTN1	1
CNTN2	CNTNAP2	1
CNTN2	NRCAM	1
CNTN4	PTPRG	1
COL11A1	DDR1	1
COL14A1	CD44	1
COL18A1	GPC1	1
COL18A1	GPC4	1
COL18A1	ITGA5	1
COL18A1	ITGB1	1
COL18A1	KDR	1
COL1A1	CD36	1
COL1A1	CD44	1
COL1A1	CD93	1
COL1A1	DDR1	1
COL1A1	DDR2	1
COL1A1	ITGA11	1
COL1A1	ITGA2	1
COL1A1	ITGA5	1
COL1A1	ITGB1	1
COL1A1	TMPRSS6	1
COL1A2	CD36	1
COL1A2	CD44	1
COL1A2	CD93	1
COL1A2	ITGA2	1
COL1A2	ITGA2B	1
COL1A2	ITGB3	1
COL2A1	DDR1	1
COL2A1	ITGA10	1
COL2A1	ITGA2	1
COL2A1	ITGA2B	1
COL2A1	ITGB1	1
COL2A1	MAG	1
COL2A1	TNFRSF10A	1
COL3A1	DDR1	1
COL3A1	DDR2	1
COL3A1	MAG	1
COL4A1	CD93	1
COL4A1	ITGA1	1
COL4A1	ITGAV	1
COL4A1	ITGB1	1
COL4A1	ITGB8	1
COL4A2	CD93	1
COL4A3	CD47	1
COL4A3	CD93	1
COL4A3	ITGAV	1
COL4A4	CD93	1
COL4A5	CD93	1
COL4A6	CD93	1
COL5A1	SDC3	1
COL5A2	DDR1	1
COL5A3	SDC3	1
COL8A1	ITGA1	1
COL8A1	ITGA2	1
COL9A1	MAG	1
COL9A2	MAG	1
COL9A3	MAG	1
COLQ	MUSK	1
CORT	GHSR	1
CORT	MRGPRX2	1
CORT	SSTR1	1
CORT	SSTR2	1
CORT	SSTR3	1
CORT	SSTR4	1
CORT	SSTR5	1
CPAMD8	SCTR	1
CP	SLC40A1	1
CRH	CRHR1	1
CRH	CRHR2	1
CRH	MC2R	1
CRP	OLR1	1
CSF1	CSF1R	1
CSF2	CSF1R	1
CSF2	CSF2RA	1
CSF2	CSF2RB	1
CSF2	CSF3R	1
CSF2	IL3RA	1
CSF2	SDC2	1
CSF3	CSF1R	1
CSF3	CSF3R	1
CSH1	PRLR	1
CSH2	PRLR	1
CSHL1	PRLR	1
CTF1	IL6ST	1
CTF1	LIFR	1
CTGF	ERBB4	1
CTGF	ITGA5	1
CTGF	ITGAM	1
CTGF	ITGB2	1
CTGF	LRP1	1
CTGF	LRP6	1
CTGF	NTRK1	1
CTHRC1	FZD3	1
CTHRC1	FZD5	1
CTHRC1	FZD6	1
CUBN	LRP2	1
CX3CL1	CX3CR1	1
CXCL10	CCR3	1
CXCL10	CXCR3	1
CXCL10	SDC4	1
CXCL11	ACKR3	1
CXCL11	CCR3	1
CXCL11	CXCR3	1
CXCL12	ACKR3	1
CXCL12	CD4	1
CXCL12	CXCR3	1
CXCL12	CXCR4	1
CXCL12	ITGB1	1
CXCL13	ACKR4	1
CXCL13	CCR10	1
CXCL13	CXCR3	1
CXCL13	CXCR5	1
CXCL16	CXCR6	1
CXCL1	CXCR1	1
CXCL1	CXCR2	1
CXCL1	DARC	1
CXCL2	CXCR1	1
CXCL2	CXCR2	1
CXCL2	XCR1	1
CXCL3	CXCR1	1
CXCL3	CXCR2	1
CXCL5	CXCR1	1
CXCL5	CXCR2	1
CXCL5	DARC	1
CXCL6	CXCR1	1
CXCL6	CXCR2	1
CXCL9	CCR3	1
CXCL9	CXCR3	1
CYR61	ITGA5	1
CYR61	ITGAM	1
CYR61	ITGAV	1
CYR61	ITGB2	1
CYR61	ITGB3	1
CYR61	ITGB5	1
DCN	EGFR	1
DCN	ERBB4	1
DCN	MET	1
DEFB103A	CCR6	1
DEFB103B	CCR2	1
DEFB103B	CCR6	1
DEFB1	CCR6	1
DEFB4A	CCR6	1
DEFB4A	TLR4	1
DEFB4B	CCR6	1
DHH	BOC	1
DHH	CDON	1
DHH	HHIP	1
DHH	PTCH1	1
DHH	PTCH2	1
DKK1	KREMEN1	1
DKK1	KREMEN2	1
DKK1	LRP5	1
DKK1	LRP6	1
DKK2	KREMEN2	1
DKK2	LRP6	1
DLK1	NOTCH1	1
DLK2	NOTCH1	1
DLL1	NOTCH1	1
DLL1	NOTCH2	1
DLL1	NOTCH3	1
DLL4	NOTCH1	1
DLL4	NOTCH2	1
DLL4	NOTCH3	1
DLL4	NOTCH4	1
EBI3	IL27RA	1
EDA	EDA2R	1
EDA	EDAR	1
EDIL3	ITGAV	1
EDN1	EDNRA	1
EDN1	EDNRB	1
EDN1	KEL	1
EDN2	EDNRA	1
EDN2	EDNRB	1
EDN2	KEL	1
EDN3	EDNRA	1
EDN3	EDNRB	1
EDN3	KEL	1
EFEMP1	EGFR	1
EFEMP2	AQP1	1
EFEMP2	CATSPER1	1
EFEMP2	LINGO1	1
EFEMP2	PLSCR4	1
EFNA1	EPHA1	1
EFNA1	EPHA2	1
EFNA1	EPHA3	1
EFNA1	EPHA4	1
EFNA1	EPHA5	1
EFNA1	EPHA6	1
EFNA1	EPHA7	1
EFNA1	EPHA8	1
EFNA1	EPHB1	1
EFNA2	EPHA2	1
EFNA2	EPHA3	1
EFNA2	EPHA4	1
EFNA2	EPHA5	1
EFNA2	EPHA6	1
EFNA2	EPHA7	1
EFNA2	EPHA8	1
EFNA3	EPHA1	1
EFNA3	EPHA2	1
EFNA3	EPHA3	1
EFNA3	EPHA4	1
EFNA3	EPHA5	1
EFNA3	EPHA6	1
EFNA3	EPHA7	1
EFNA3	EPHA8	1
EFNA3	EPHB1	1
EFNA4	EPHA2	1
EFNA4	EPHA3	1
EFNA4	EPHA4	1
EFNA4	EPHA5	1
EFNA4	EPHA6	1
EFNA4	EPHA7	1
EFNA4	EPHA8	1
EFNA5	EPHA2	1
EFNA5	EPHA3	1
EFNA5	EPHA4	1
EFNA5	EPHA5	1
EFNA5	EPHA6	1
EFNA5	EPHA7	1
EFNA5	EPHA8	1
EFNA5	EPHB1	1
EFNA5	EPHB2	1
EFNA5	EPHB6	1
EFNB1	EPHB1	1
EFNB1	EPHB2	1
EFNB1	EPHB3	1
EFNB1	EPHB4	1
EFNB1	EPHB6	1
EFNB1	ERBB2	1
EFNB2	EPHA3	1
EFNB2	EPHA4	1
EFNB2	EPHA6	1
EFNB2	EPHB1	1
EFNB2	EPHB2	1
EFNB2	EPHB3	1
EFNB2	EPHB4	1
EFNB2	EPHB6	1
EFNB2	GRM1	1
EFNB2	GRM5	1
EFNB2	PECAM1	1
EFNB2	RHBDL2	1
EFNB3	EPHA4	1
EFNB3	EPHB2	1
EFNB3	EPHB3	1
EFNB3	EPHB4	1
EFNB3	RHBDL2	1
EGF	EGFR	1
EGF	ERBB2	1
EGF	ERBB3	1
EGF	ERBB4	1
EPGN	EGFR	1
EPO	EPOR	1
EREG	EGFR	1
EREG	ERBB4	1
F10	F3	1
F11	GP1BA	1
F12	CD93	1
F12	GP1BA	1
F13A1	ITGA4	1
F13A1	ITGA9	1
F13A1	ITGB1	1
F2	F2R	1
F2	F2RL1	1
F2	F2RL2	1
F2	F2RL3	1
F2	GP1BA	1
F2	GP9	1
F2	ITGA2B	1
F2	THBD	1
F7	F3	1
F8	ASGR2	1
F8	LDLR	1
F8	LRP1	1
F9	LRP1	1
FASLG	FAS	1
FASLG	TNFRSF6B	1
FAT4	DCHS1	1
FBLN1	ITGB1	1
FBLN2	ITGB3	1
FBN1	ITGA5	1
FBN1	ITGAV	1
FBN1	ITGB1	1
FBN1	ITGB3	1
FCN2	LRP1	1
FGA	CDH5	1
FGA	ITGA2B	1
FGA	ITGA5	1
FGA	ITGAM	1
FGA	ITGAV	1
FGA	ITGAX	1
FGA	ITGB1	1
FGA	ITGB2	1
FGA	ITGB3	1
FGB	ITGA2B	1
FGB	ITGA5	1
FGB	ITGAM	1
FGB	ITGAV	1
FGB	ITGB1	1
FGB	ITGB2	1
FGF10	FGFR2	1
FGF13	SCN5A	1
FGF13	SCN8A	1
FGF16	FGFR2	1
FGF16	FGFR3	1
FGF16	FGFR4	1
FGF17	FGFR1	1
FGF17	FGFR2	1
FGF17	FGFR3	1
FGF17	FGFR4	1
FGF18	FGFR1	1
FGF18	FGFR2	1
FGF18	FGFR3	1
FGF18	FGFR4	1
FGF19	FGFR1	1
FGF19	FGFR2	1
FGF19	FGFR3	1
FGF19	FGFR4	1
FGF19	KLB	1
FGF1	FGFR1	1
FGF1	FGFR2	1
FGF1	FGFR3	1
FGF1	FGFR4	1
FGF1	NRP1	1
FGF20	FGFR4	1
FGF21	FGFR4	1
FGF22	FGFR2	1
FGF23	FGFR1	1
FGF23	FGFR2	1
FGF23	FGFR3	1
FGF23	FGFR4	1
FGF23	PHEX	1
FGF2	CD44	1
FGF2	FGFR1	1
FGF2	FGFR2	1
FGF2	FGFR3	1
FGF2	FGFR4	1
FGF2	FGFRL1	1
FGF2	GPC4	1
FGF2	NRP1	1
FGF2	SDC1	1
FGF2	SDC2	1
FGF2	SDC3	1
FGF2	SDC4	1
FGF3	FGFR1	1
FGF3	FGFR2	1
FGF3	FGFR3	1
FGF3	FGFR4	1
FGF4	FGFR1	1
FGF4	FGFR2	1
FGF4	FGFR3	1
FGF4	FGFR4	1
FGF4	NRP1	1
FGF5	FGFR1	1
FGF5	FGFR2	1
FGF5	FGFR3	1
FGF5	FGFR4	1
FGF6	FGFR1	1
FGF6	FGFR2	1
FGF6	FGFR3	1
FGF6	FGFR4	1
FGF7	FGFR1	1
FGF7	FGFR2	1
FGF7	FGFR3	1
FGF7	FGFR4	1
FGF7	NRP1	1
FGF8	FGFR1	1
FGF8	FGFR2	1
FGF8	FGFR3	1
FGF8	FGFR4	1
FGF9	FGFR1	1
FGF9	FGFR2	1
FGF9	FGFR3	1
FGF9	FGFR4	1
FGG	ITGA2B	1
FGG	ITGA5	1
FGG	ITGAV	1
FGG	ITGB1	1
FGG	ITGB2	1
FGL1	EGFR	1
FIGF	FLT4	1
FIGF	ITGA9	1
FIGF	KDR	1
FIGF	NRP2	1
FLT3LG	FLT3	1
FN1	CD44	1
FN1	COL13A1	1
FN1	ITGA2	1
FN1	ITGA2B	1
FN1	ITGA3	1
FN1	ITGA4	1
FN1	ITGA5	1
FN1	ITGA8	1
FN1	ITGA9	1
FN1	ITGAV	1
FN1	ITGB1	1
FN1	ITGB3	1
FN1	ITGB6	1
FN1	ITGB7	1
FN1	ITGB8	1
FN1	MAG	1
FN1	NT5E	1
FN1	PLAUR	1
FN1	SDC2	1
FN1	TMPRSS6	1
FN1	TNFRSF11B	1
FN1	TSHR	1
FSHB	FSHR	1
GALP	GALR1	1
GALP	GALR2	1
GALP	GALR3	1
GAL	GALR1	1
GAL	GALR2	1
GAL	GALR3	1
GAL	GPR151	1
GAS6	AXL	1
GAS6	MERTK	1
GAS6	TYRO3	1
GAST	CCKBR	1
GCG	GCGR	1
GCG	GLP1R	1
GCG	GLP2R	1
GDF11	ACVR1B	1
GDF11	ACVR2A	1
GDF11	ACVR2B	1
GDF2	ACVR1	1
GDF2	ACVR2A	1
GDF2	ACVR2B	1
GDF2	ACVRL1	1
GDF2	BMPR2	1
GDF2	ENG	1
GDF5	ACVR1	1
GDF5	ACVR2A	1
GDF5	ACVR2B	1
GDF5	BMPR1A	1
GDF5	BMPR1B	1
GDF5	BMPR2	1
GDF5	ROR2	1
GDF6	BMPR1A	1
GDF6	BMPR1B	1
GDF6	BMPR2	1
GDF7	ACVR2A	1
GDF7	BMPR1A	1
GDF7	BMPR2	1
GDF9	ACVR2A	1
GDF9	BMPR1A	1
GDF9	BMPR1B	1
GDF9	BMPR2	1
GDF9	FXYD6	1
GDF9	ORAI2	1
GDF9	TGFBR1	1
GDNF	GFRA1	1
GDNF	GFRA2	1
GDNF	RET	1
GH1	GHR	1
GH1	PRLR	1
GH2	GHR	1
GHRH	GHRHR	1
GHRH	VIPR1	1
GHRL	GHRHR	1
GHRL	GHSR	1
GHRL	GPR39	1
GHRL	MLNR	1
GIP	DPP4	1
GIP	GIPR	1
GNAI2	ADCY1	1
GNAI2	ADORA1	1
GNAI2	ADRA2A	1
GNAI2	ADRA2B	1
GNAI2	AGTR2	1
GNAI2	C5AR1	1
GNAI2	CAV1	1
GNAI2	CCR5	1
GNAI2	CHRM1	1
GNAI2	CNR1	1
GNAI2	CXCR1	1
GNAI2	CXCR2	1
GNAI2	DRD2	1
GNAI2	EDNRA	1
GNAI2	EGFR	1
GNAI2	F2R	1
GNAI2	FPR1	1
GNAI2	IGF1R	1
GNAI2	LHCGR	1
GNAI2	LPAR3	1
GNAI2	MTNR1A	1
GNAI2	MTNR1B	1
GNAI2	OPRD1	1
GNAI2	OPRM1	1
GNAI2	P2RY12	1
GNAI2	PTPRU	1
GNAI2	TBXA2R	1
GNAI2	TSHR	1
GNAS	ADORA1	1
GNAS	ADRB3	1
GNAS	AVPR2	1
GNAS	CRHR1	1
GNAS	GCGR	1
GNAS	HTR6	1
GNAS	LHCGR	1
GNAS	PTGDR	1
GNAS	PTGIR	1
GNAS	TSHR	1
GNAS	VIPR1	1
GNB3	TGFBR1	1
GNRH1	GNRHR	1
GNRH2	GNRHR	1
GPC3	CD81	1
GPC3	IGF1R	1
GPHA2	TSHR	1
GPI	AMFR	1
GRP	BRS3	1
GRP	GRPR	1
GRP	NMBR	1
GSTP1	TRAF2	1
GUCA2A	GUCY2C	1
GUCA2B	GUCY2C	1
GUCA2B	GUCY2D	1
GZMB	CHRM3	1
GZMB	IGF2R	1
HAS2	CD44	1
HAS2	HMMR	1
HBEGF	CD44	1
HBEGF	CD82	1
HBEGF	CD9	1
HBEGF	EGFR	1
HBEGF	ERBB2	1
HBEGF	ERBB4	1
HCRT	HCRTR1	1
HCRT	HCRTR2	1
HCRT	NPFFR2	1
HEBP1	FPR3	1
HGF	CD44	1
HGF	MET	1
HGF	SDC1	1
HGF	SDC2	1
HGF	ST14	1
HLA-A	APLP2	1
HLA-A	ERBB2	1
HLA-A	KIR3DL1	1
HLA-A	KIR3DL2	1
HLA-A	LILRB1	1
HLA-A	LILRB2	1
HLA-B	CANX	1
HLA-B	KIR3DL1	1
HLA-B	KLRD1	1
HLA-B	LILRB1	1
HLA-B	LILRB2	1
HLA-C	KIR2DL1	1
HLA-C	KIR2DL3	1
HLA-C	KIR2DS4	1
HLA-C	LILRA3	1
HLA-C	LILRB1	1
HLA-C	LILRB2	1
HLA-E	KLRC1	1
HLA-E	KLRC2	1
HLA-E	KLRD1	1
HLA-G	KIR2DL4	1
HLA-G	KLRC1	1
HLA-G	KLRD1	1
HLA-G	LILRB1	1
HLA-G	LILRB2	1
HMGB1	SDC1	1
HMGB1	THBD	1
HP	ITGAM	1
HP	ITGB2	1
HRAS	AGTR1	1
HRAS	CAV1	1
HRAS	GRIN2D	1
HRAS	INSR	1
HRAS	TLR2	1
HRAS	TLR9	1
HRG	FCGR1A	1
HSP90AA1	CFTR	1
HSP90AA1	EGFR	1
HSP90AA1	FGFR3	1
HSPG2	COL13A1	1
HSPG2	ITGA2	1
HSPG2	ITGB1	1
HSPG2	PTPRS	1
IAPP	CALCR	1
IAPP	RAMP1	1
IAPP	RAMP2	1
ICAM1	EGFR	1
ICAM1	IL2RA	1
ICAM1	IL2RG	1
ICAM1	ITGAL	1
ICAM1	ITGAM	1
ICAM1	ITGAX	1
ICAM1	ITGB2	1
ICAM2	ITGAL	1
ICAM2	ITGAM	1
ICAM2	ITGB2	1
ICAM3	CLEC4M	1
ICAM3	ITGAD	1
ICAM3	ITGAL	1
ICAM3	ITGB2	1
ICAM4	ITGA2B	1
ICAM4	ITGA4	1
ICAM4	ITGAL	1
ICAM4	ITGAM	1
ICAM4	ITGAV	1
ICAM4	ITGB1	1
ICAM4	ITGB2	1
ICAM4	ITGB3	1
ICAM4	RHAG	1
ICAM5	ITGAL	1
ICAM5	ITGB2	1
IFNA10	IFNAR1	1
IFNA10	IFNAR2	1
IFNA13	IFNAR1	1
IFNA13	IFNAR2	1
IFNA14	IFNAR1	1
IFNA14	IFNAR2	1
IFNA16	IFNAR1	1
IFNA16	IFNAR2	1
IFNA17	IFNAR1	1
IFNA17	IFNAR2	1
IFNA1	IFNAR1	1
IFNA1	IFNAR2	1
IFNA21	IFNAR1	1
IFNA21	IFNAR2	1
IFNA2	IFNAR1	1
IFNA2	IFNAR2	1
IFNA4	IFNAR1	1
IFNA4	IFNAR2	1
IFNA5	IFNAR1	1
IFNA5	IFNAR2	1
IFNA6	IFNAR1	1
IFNA6	IFNAR2	1
IFNA7	IFNAR1	1
IFNA7	IFNAR2	1
IFNA8	IFNAR1	1
IFNA8	IFNAR2	1
IFNB1	IFNAR1	1
IFNB1	IFNAR2	1
IFNG	IFNGR1	1
IFNG	IFNGR2	1
IFNL1	IFNLR1	1
IFNL1	IL10RB	1
IFNL2	IFNLR1	1
IFNL2	IL10RB	1
IFNL3	IFNLR1	1
IFNL3	IL10RB	1
IFNW1	IFNAR1	1
IFNW1	IFNAR2	1
IGF1	IGF1R	1
IGF2	IGF1R	1
IGF2	IGF2R	1
IGF2	INSR	1
IGFBP4	FZD8	1
IGFBP4	LRP6	1
IGFL1	IGFLR1	1
IGFL2	IGFLR1	1
IGFL3	IGFLR1	1
IHH	BOC	1
IHH	CDON	1
IHH	HHIP	1
IHH	PTCH1	1
IHH	PTCH2	1
IL10	IL10RA	1
IL10	IL10RB	1
IL11	IL11RA	1
IL11	IL6ST	1
IL12A	CD28	1
IL12A	IL12RB1	1
IL12A	IL12RB2	1
IL12B	IL12RB1	1
IL12B	IL12RB2	1
IL12B	IL23R	1
IL13	IL13RA1	1
IL13	IL13RA2	1
IL13	IL2RG	1
IL13	IL4R	1
IL15	IL15RA	1
IL15	IL2RA	1
IL15	IL2RB	1
IL15	IL2RG	1
IL16	CD4	1
IL16	GRIN2C	1
IL16	GRIN2D	1
IL16	KCNA3	1
IL16	KCND1	1
IL16	KCND2	1
IL16	KCNJ10	1
IL16	KCNJ15	1
IL16	KCNJ4	1
IL17A	IL17RA	1
IL17A	IL17RC	1
IL17B	IL17RB	1
IL17F	IL17RA	1
IL18	IL18R1	1
IL18	IL18RAP	1
IL18	IL1RAPL1	1
IL18	IL1RL2	1
IL19	IL20RA	1
IL19	IL20RB	1
IL1A	IL1R1	1
IL1A	IL1R2	1
IL1A	IL1RAP	1
IL1B	ADRB2	1
IL1B	IL1R1	1
IL1B	IL1R2	1
IL1B	IL1RAP	1
IL1F10	IL1R1	1
IL1RN	IL1R1	1
IL1RN	IL1R2	1
IL20	IL20RA	1
IL20	IL20RB	1
IL20	IL22RA1	1
IL21	IL21R	1
IL21	IL2RG	1
IL22	IL10RA	1
IL22	IL10RB	1
IL22	IL22RA1	1
IL22	IL22RA2	1
IL23A	IL12RB1	1
IL23A	IL23R	1
IL24	IL20RA	1
IL24	IL20RB	1
IL24	IL22RA1	1
IL25	IL17RB	1
IL27	IL27RA	1
IL2	CD53	1
IL2	IL2RA	1
IL2	IL2RB	1
IL2	IL2RG	1
IL2	NGFR	1
IL31	IL31RA	1
IL31	OSMR	1
IL34	CSF1R	1
IL3	CSF2RB	1
IL3	IL3RA	1
IL4	CD53	1
IL4	IL13RA1	1
IL4	IL13RA2	1
IL4	IL2RG	1
IL4	IL4R	1
IL5	CSF2RB	1
IL5	IL5RA	1
IL6	IL6R	1
IL6	IL6ST	1
IL7	IL2RG	1
IL7	IL7R	1
IL8	CXCR1	1
IL8	CXCR2	1
IL8	DARC	1
IL8	SDC1	1
IL8	SDC2	1
IL9	IL2RG	1
IL9	IL9R	1
INHA	ACVR2A	1
INHA	TGFBR3	1
INHBA	ACVR1	1
INHBA	ACVR1B	1
INHBA	ACVR2A	1
INHBA	ACVR2B	1
INHBA	BAMBI	1
INHBA	ENG	1
INHBA	TGFBR3	1
INHBB	ACVR1	1
INHBB	ACVR1B	1
INHBB	ACVR1C	1
INHBB	ACVR2A	1
INHBB	ACVR2B	1
INHBC	ACVR1	1
INHBC	ACVR1B	1
INHBC	ACVR2A	1
INHBC	ACVR2B	1
INSL3	RXFP2	1
INSL5	RXFP3	1
INSL5	RXFP4	1
INS	IGF1R	1
INS	INSR	1
INS	LRP2	1
ITGB3BP	ITGB3	1
ITGB3BP	ITGB5	1
ITIH2	FCER1A	1
JAG1	NOTCH1	1
JAG1	NOTCH2	1
JAG1	NOTCH3	1
JAG1	NOTCH4	1
JAG2	NOTCH1	1
JAG2	NOTCH2	1
JAG2	NOTCH3	1
KAL1	FGFR1	1
KAL1	SDC2	1
KISS1	KISS1R	1
KISS1	MMP24	1
KITLG	EPOR	1
KITLG	KIT	1
KLK3	EPOR	1
KNG1	BDKRB1	1
KNG1	BDKRB2	1
KNG1	CD93	1
KNG1	GP1BA	1
KNG1	GPR135	1
KNG1	ITGB2	1
KNG1	PLAUR	1
KNG1	RXFP4	1
KRTAP4-12	AQP1	1
KRTAP4-12	CATSPER1	1
KRTAP4-12	CLDN2	1
KRTAP4-12	CNTFR	1
KRTAP4-12	LINGO1	1
KRTAP4-12	PDGFRB	1
KRTAP4-12	PLSCR4	1
L1CAM	CNTN1	1
L1CAM	EGFR	1
L1CAM	ERBB2	1
L1CAM	ERBB3	1
L1CAM	ITGA5	1
L1CAM	ITGAV	1
LACRT	SDC1	1
LAMA1	ITGA1	1
LAMA1	ITGA2	1
LAMA1	ITGA7	1
LAMA1	ITGB1	1
LAMA1	ITGB8	1
LAMA1	NT5E	1
LAMA1	RPSA	1
LAMA1	TMPRSS6	1
LAMA2	ITGA7	1
LAMA2	ITGB1	1
LAMA2	RPSA	1
LAMA3	SDC2	1
LAMA5	BCAM	1
LAMB1	ITGA6	1
LAMB1	ITGB1	1
LAMB2	RPSA	1
LAMC2	ITGA3	1
LAMC2	ITGA6	1
LAMC2	ITGB1	1
LAMC2	ITGB4	1
LCN1	LMBR1L	1
LCN2	LRP2	1
LEFTY2	ACVR2B	1
LEP	LEPR	1
LGALS3BP	ITGB1	1
LHB	LHCGR	1
LIF	IL6ST	1
LIF	LIFR	1
LIN7C	ABCA1	1
LIN7C	HTR2C	1
LIPC	LRP1	1
LIPH	LPAR1	1
LIPH	LPAR2	1
LIPH	LPAR4	1
LPA	LRP2	1
LPL	GPIHBP1	1
LPL	LRP1	1
LPL	LRP2	1
LPL	SDC1	1
LPL	VLDLR	1
LRP1B	PLAUR	1
LRPAP1	LDLR	1
LRPAP1	LRP1	1
LRPAP1	LRP2	1
LRPAP1	LRP8	1
LRPAP1	SORL1	1
LRPAP1	SORT1	1
LRPAP1	VLDLR	1
LTA	LTBR	1
LTA	TNFRSF14	1
LTA	TNFRSF1A	1
LTA	TNFRSF1B	1
LTBP1	ITGB5	1
LTBP3	ITGB5	1
LTB	CD40	1
LTB	LTBR	1
LTB	TNFRSF1A	1
LTF	LRP1	1
LTF	LRP11	1
LY86	CD180	1
MADCAM1	CD44	1
MADCAM1	ITGA4	1
MADCAM1	ITGB7	1
MATN1	ITGA1	1
MATN1	ITGB1	1
MBL2	CALCR	1
MBL2	CD93	1
MDK	ALK	1
MDK	LRP1	1
MDK	LRP2	1
MDK	PTPRZ1	1
MDK	SDC1	1
MDK	SDC3	1
MDK	SDC4	1
MDK	TSPAN1	1
MEPE	PHEX	1
MFAP2	NOTCH1	1
MFAP5	NOTCH1	1
MFGE8	ITGAV	1
MFGE8	ITGB3	1
MFGE8	PDGFRB	1
MFNG	NOTCH1	1
MFNG	NOTCH2	1
MIA	CDH7	1
MLLT4	EPHA7	1
MLLT4	EPHB2	1
MLLT4	EPHB3	1
MLLT4	EPHB6	1
MLLT4	F11R	1
MLLT4	NRXN2	1
MLLT4	NRXN3	1
MLLT4	PVRL1	1
MLLT4	PVRL2	1
MLLT4	PVRL3	1
MLLT4	PVRL4	1
MLN	MLNR	1
MMP12	PLAUR	1
MMP13	LRP1	1
MMP1	CD44	1
MMP1	ITGA2	1
MMP2	SDC2	1
MMP7	CD151	1
MMP7	CD44	1
MMP7	ERBB4	1
MMP9	CD44	1
MMP9	EPHB2	1
MMP9	LRP1	1
MST1	MST1R	1
MSTN	ACVR2B	1
MUC2	AGR2	1
MUC7	SELL	1
MYOC	FZD1	1
MYOC	FZD10	1
MYOC	FZD3	1
MYOC	FZD4	1
MYOC	FZD7	1
NAMPT	INSR	1
NCAM1	FGFR1	1
NCAM1	GFRA1	1
NCAM1	ROBO1	1
NCAM1	ROBO3	1
NDP	FZD4	1
NDP	LGR4	1
NGF	NGFR	1
NGF	NTRK1	1
NGF	SORCS3	1
NGF	SORT1	1
NID1	COL13A1	1
NID1	ITGAV	1
NID1	ITGB3	1
NID1	PTPRF	1
NID2	COL13A1	1
NLGN1	NRXN1	1
NLGN1	NRXN2	1
NLGN1	NRXN3	1
NLGN2	NRXN1	1
NLGN2	NRXN2	1
NLGN2	NRXN3	1
NLGN3	NRXN1	1
NLGN3	NRXN2	1
NLGN3	NRXN3	1
NMB	BRS3	1
NMB	GRPR	1
NMB	NMBR	1
NMS	NMUR1	1
NMS	NMUR2	1
NMU	NMUR1	1
NMU	NMUR2	1
NODAL	ACVR1B	1
NODAL	ACVR1C	1
NODAL	ACVR2A	1
NODAL	ACVR2B	1
NOV	NOTCH1	1
NPB	NPBWR1	1
NPB	NPBWR2	1
NPFF	NPFFR1	1
NPFF	NPFFR2	1
NPNT	ITGA8	1
NPNT	ITGB1	1
NPPA	NPR1	1
NPPA	NPR3	1
NPPB	NPR1	1
NPPB	NPR2	1
NPPB	NPR3	1
NPPC	NPR2	1
NPPC	NPR3	1
NPS	NPSR1	1
NPVF	NPFFR1	1
NPVF	NPFFR2	1
NPW	NPBWR1	1
NPW	NPBWR2	1
NPY	FAP	1
NPY	MC4R	1
NPY	NPFFR2	1
NPY	NPY1R	1
NPY	NPY2R	1
NPY	NPY4R	1
NPY	NPY5R	1
NPY	PRLHR	1
NRG1	ERBB2	1
NRG1	ERBB3	1
NRG1	ERBB4	1
NRG2	ERBB3	1
NRG2	ERBB4	1
NRG3	ERBB4	1
NRG4	ERBB4	1
NRTN	GFRA1	1
NRTN	GFRA2	1
NRTN	RET	1
NTF3	NGFR	1
NTF3	NTRK1	1
NTF3	NTRK2	1
NTF3	NTRK3	1
NTF4	NGFR	1
NTF4	NGFRAP1	1
NTF4	NTRK1	1
NTF4	NTRK2	1
NTN1	ADORA2B	1
NTN1	DCC	1
NTN1	NEO1	1
NTN1	UNC5A	1
NTN1	UNC5B	1
NTN1	UNC5C	1
NTN1	UNC5D	1
NTN3	CDON	1
NTN3	NEO1	1
NTN4	DCC	1
NTN4	UNC5A	1
NTNG1	LRRC4C	1
NTNG2	LRRC4	1
NTS	NTSR1	1
NTS	NTSR2	1
NTS	SORT1	1
NXPH1	NRXN1	1
NXPH1	NRXN2	1
NXPH1	NRXN3	1
NXPH2	NRXN1	1
NXPH3	NRXN1	1
NXPH3	NRXN2	1
NXPH3	NRXN3	1
OBP2A	OR1G1	1
OLFM2	ROBO2	1
OMG	LINGO1	1
OMG	RTN4R	1
OMG	RTN4RL1	1
OMG	TNFRSF1B	1
ORM1	CCR5	1
OSM	IL6ST	1
OSM	LIFR	1
OSM	OSMR	1
OSTN	NPR3	1
OXT	AVPR1A	1
OXT	AVPR1B	1
OXT	AVPR2	1
OXT	OXTR	1
PCSK9	VLDLR	1
PDAP1	PDGFRB	1
PDGFA	PDGFRA	1
PDGFB	ART1	1
PDGFB	LRP1	1
PDGFB	PDGFRA	1
PDGFB	PDGFRB	1
PDGFC	FLT4	1
PDGFC	KDR	1
PDGFC	PDGFRA	1
PDGFD	PDGFRB	1
PDYN	OPRD1	1
PDYN	OPRK1	1
PDYN	OPRM1	1
PENK	MRGPRX1	1
PENK	OGFR	1
PENK	OPRD1	1
PENK	OPRM1	1
PF4	CXCR3	1
PF4	FGFR2	1
PF4	LDLR	1
PF4	PROCR	1
PF4	SDC2	1
PF4	THBD	1
PGF	FLT1	1
PGF	NRP1	1
PGF	NRP2	1
PIGF	FLT1	1
PIP	CD4	1
PLA2G10	PLA2R1	1
PLAT	LRP1	1
PLAU	IGF2R	1
PLAU	LRP1	1
PLAU	LRP2	1
PLAU	PLAUR	1
PLAU	ST14	1
PLG	F2R	1
PLG	F2RL1	1
PLG	F3	1
PLG	ITGA9	1
PLG	ITGB1	1
PLG	PLGRKT	1
PLTP	ABCA1	1
PMCH	MCHR1	1
PMCH	MCHR2	1
PNOC	OPRL1	1
PODXL2	SELL	1
PODXL	SELL	1
POMC	MC1R	1
POMC	MC2R	1
POMC	MC3R	1
POMC	MC4R	1
POMC	MC5R	1
POMC	OPRD1	1
POMC	OPRK1	1
POMC	OPRM1	1
PON2	HTR2A	1
PPBP	CXCR1	1
PPBP	CXCR2	1
PPY	NPY4R	1
PPY	NPY5R	1
PRLH	PRLHR	1
PRL	PRLR	1
PRND	RPSA	1
PROC	PROCR	1
PROC	THBD	1
PROK1	PROKR1	1
PROK1	PROKR2	1
PROK2	PROKR1	1
PROK2	PROKR2	1
PROS1	AXL	1
PROS1	TYRO3	1
PRSS23	TMEM222	1
PSAP	CD1B	1
PSAP	CELSR1	1
PSAP	GPR37	1
PSAP	GPR37L1	1
PSAP	LRP1	1
PSEN1	NCSTN	1
PSEN1	NOTCH1	1
PSEN1	NOTCH2	1
PSEN1	NOTCH3	1
PSEN1	NOTCH4	1
PSPN	GFRA1	1
PSPN	GFRA4	1
PSPN	RET	1
PTDSS1	JMJD6	1
PTDSS1	SCARB1	1
PTGS2	CAV1	1
PTGS2	PTGDR2	1
PTH2	PTH1R	1
PTH2	PTH2R	1
PTHLH	PRLHR	1
PTHLH	PTH1R	1
PTHLH	PTH2R	1
PTH	PTH1R	1
PTH	PTH2R	1
PTMA	VIPR1	1
PTN	ALK	1
PTN	CDH10	1
PTN	PLXNB2	1
PTN	PTPRB	1
PTN	PTPRS	1
PTN	PTPRZ1	1
PTN	SDC1	1
PTN	SDC3	1
PYY	FAP	1
PYY	NPY1R	1
PYY	NPY2R	1
PYY	NPY4R	1
PYY	NPY5R	1
QRFP	P2RY14	1
QRFP	QRFPR	1
RAET1E	KLRK1	1
RARRES2	CCRL2	1
RARRES2	CMKLR1	1
RARRES2	GPR1	1
RBP3	NOTCH1	1
RBP4	STRA6	1
RELN	ITGA3	1
RELN	ITGB1	1
RELN	LRP8	1
RELN	VLDLR	1
REN	ATP6AP2	1
RGMA	NEO1	1
RGMB	NEO1	1
RIMS1	CACNA1C	1
RIMS2	ABCA1	1
RLN1	RXFP1	1
RLN1	RXFP2	1
RLN2	RXFP1	1
RLN2	RXFP2	1
RLN3	RXFP1	1
RLN3	RXFP2	1
RLN3	RXFP3	1
RLN3	RXFP4	1
RNASE2	TLR2	1
RPH3A	NRXN1	1
RPS19	C5AR1	1
RSPO1	LGR4	1
RSPO1	LGR5	1
RSPO1	LGR6	1
RSPO1	LRP6	1
RSPO1	ZNRF3	1
RSPO2	LGR4	1
RSPO2	LGR5	1
RSPO2	LGR6	1
RSPO3	FZD8	1
RSPO3	LGR4	1
RSPO3	LGR5	1
RSPO3	LGR6	1
RSPO3	LRP6	1
RSPO3	SDC4	1
RSPO4	LGR4	1
RSPO4	LGR5	1
RSPO4	LGR6	1
RTN4	CNTNAP1	1
RTN4	LINGO1	1
RTN4	RTN4R	1
RTN4	TNFRSF19	1
S100A8	TLR4	1
S100A9	TLR4	1
SAA1	FPR1	1
SAA1	FPR2	1
SCGB1A1	LMBR1L	1
SCGB1A1	LRP2	1
SCGB3A1	MARCO	1
SCGB3A2	MARCO	1
SCT	SCTR	1
SCT	VIPR1	1
SCT	VIPR2	1
SELPLG	SELE	1
SELPLG	SELL	1
SELPLG	SELP	1
SEMA3A	NRP1	1
SEMA3A	NRP2	1
SEMA3A	PLXNA1	1
SEMA3A	PLXNA2	1
SEMA3A	PLXNA4	1
SEMA3B	NRP1	1
SEMA3B	NRP2	1
SEMA3C	NRP1	1
SEMA3C	NRP2	1
SEMA3C	PLXND1	1
SEMA3D	NRP1	1
SEMA3E	PLXND1	1
SEMA3F	NRP1	1
SEMA3F	NRP2	1
SEMA3F	PLXNA3	1
SEMA3G	NRP2	1
SEMA4A	PLXND1	1
SEMA4B	DCBLD2	1
SEMA4C	PLXNB2	1
SEMA4D	CD72	1
SEMA4D	ERBB2	1
SEMA4D	MET	1
SEMA4D	PLXNB1	1
SEMA4D	PLXNB2	1
SEMA4F	NRP2	1
SEMA4G	PLXNB2	1
SEMA5A	MET	1
SEMA5A	PLXNB3	1
SEMA6A	PLXNA2	1
SEMA6A	PLXNA4	1
SEMA6D	KDR	1
SEMA6D	PLXNA1	1
SEMA6D	TREM2	1
SEMA6D	TYROBP	1
SEMA7A	ITGA1	1
SEMA7A	ITGB1	1
SEMA7A	PLXNC1	1
SERPINA1	LRP1	1
SERPINA7	SLC16A2	1
SERPINC1	LRP1	1
SERPINC1	SDC2	1
SERPINE1	LRP1	1
SERPINE1	LRP2	1
SERPINE2	LRP1	1
SERPING1	LRP1	1
SERPING1	SELE	1
SERPING1	SELP	1
SFRP1	FZD2	1
SFRP1	FZD6	1
SFTPA1	TLR2	1
SFTPA2	CD93	1
SHANK1	ABCA1	1
SHANK1	BAI2	1
SHANK1	LPHN1	1
SHANK1	LPHN2	1
SHANK1	SSTR2	1
SHBG	CD177	1
SHBG	CLDN4	1
SHBG	SLC37A1	1
SHH	BOC	1
SHH	CDON	1
SHH	GPC5	1
SHH	HHIP	1
SHH	LRP2	1
SHH	PTCH1	1
SHH	PTCH2	1
SHH	SMO	1
SLIT1	GPC1	1
SLIT1	ROBO1	1
SLIT1	SDC1	1
SLIT2	GPC1	1
SLIT2	ROBO1	1
SLIT2	ROBO2	1
SLIT2	ROBO4	1
SLIT2	SDC1	1
SLIT3	ROBO2	1
SORBS1	INSR	1
SOST	LRP5	1
SOST	LRP6	1
SPINK1	EGFR	1
SPINK1	NRSN1	1
SPINT1	ST14	1
SPP1	CD44	1
SPP1	ITGA4	1
SPP1	ITGA5	1
SPP1	ITGA9	1
SPP1	ITGAV	1
SPP1	ITGB1	1
SPP1	S1PR1	1
SST	SSTR1	1
SST	SSTR2	1
SST	SSTR3	1
SST	SSTR4	1
SST	SSTR5	1
SYTL3	NRXN1	1
TAC1	TACR1	1
TAC1	TACR2	1
TAC1	TACR3	1
TAC3	TACR1	1
TAC3	TACR2	1
TAC3	TACR3	1
TAC4	TACR1	1
TAC4	TACR2	1
TAC4	TACR3	1
TCTN1	TMEM67	1
TDGF1	ACVR1B	1
TDGF1	ACVR1C	1
TDGF1	ACVR2A	1
TFPI	LRP1	1
TFPI	VLDLR	1
TF	TFR2	1
TF	TFRC	1
TGFA	EGFR	1
TGFA	ERBB2	1
TGFA	ERBB4	1
TGFB1	ACVRL1	1
TGFB1	ENG	1
TGFB1	ITGAV	1
TGFB1	ITGB6	1
TGFB1	ITGB8	1
TGFB1	SDC2	1
TGFB1	TGFBR1	1
TGFB1	TGFBR2	1
TGFB1	TGFBR3	1
TGFB2	ENG	1
TGFB2	TGFBR1	1
TGFB2	TGFBR2	1
TGFB2	TGFBR3	1
TGFB3	ACVRL1	1
TGFB3	ENG	1
TGFB3	TGFBR1	1
TGFB3	TGFBR2	1
TGFB3	TGFBR3	1
TGM2	GPR56	1
TGM2	ITGB1	1
TGM2	ITGB3	1
TGM2	SDC4	1
TG	ASGR1	1
TG	LRP2	1
THBS1	CD36	1
THBS1	CD47	1
THBS1	ITGA2B	1
THBS1	ITGA3	1
THBS1	ITGA4	1
THBS1	ITGA6	1
THBS1	ITGB1	1
THBS1	ITGB3	1
THBS1	LRP1	1
THBS1	LRP5	1
THBS1	SDC1	1
THBS1	TNFRSF11B	1
THBS2	CD47	1
THBS2	ITGA4	1
THBS2	ITGA6	1
THBS2	ITGB1	1
THBS2	NOTCH3	1
THPO	MPL	1
TIMP1	CD63	1
TIMP2	ITGA3	1
TIMP2	ITGB1	1
TIMP3	AGTR2	1
TIMP3	KDR	1
TNC	CNTN1	1
TNC	EGFR	1
TNC	ITGA5	1
TNC	ITGA7	1
TNC	ITGB1	1
TNC	PTPRB	1
TNFSF10	TNFRSF10A	1
TNFSF10	TNFRSF10B	1
TNFSF10	TNFRSF10C	1
TNFSF10	TNFRSF10D	1
TNFSF10	TNFRSF11B	1
TNFSF11	TNFRSF11A	1
TNFSF11	TNFRSF11B	1
TNFSF12	TNFRSF12A	1
TNFSF12	TNFRSF25	1
TNFSF13B	TNFRSF13B	1
TNFSF13B	TNFRSF13C	1
TNFSF13B	TNFRSF17	1
TNFSF13	FAS	1
TNFSF13	SDC2	1
TNFSF13	TNFRSF11B	1
TNFSF13	TNFRSF13B	1
TNFSF13	TNFRSF14	1
TNFSF13	TNFRSF17	1
TNFSF13	TNFRSF1A	1
TNFSF14	LTBR	1
TNFSF14	TNFRSF14	1
TNFSF14	TNFRSF6B	1
TNFSF15	TNFRSF25	1
TNFSF15	TNFRSF6B	1
TNFSF18	TNFRSF18	1
TNFSF4	TNFRSF4	1
TNFSF4	TRAF2	1
TNFSF8	TNFRSF8	1
TNFSF9	TNFRSF9	1
TNFSF9	TRAF2	1
TNF	TNFRSF1A	1
TNF	TNFRSF1B	1
TNF	TNFRSF21	1
TNF	TRAF2	1
TRH	TRHR	1
TSHB	TSHR	1
TSLP	IL7R	1
UCN2	CRHR1	1
UCN2	CRHR2	1
UCN2	IL10RB	1
UCN3	CRHR1	1
UCN3	CRHR2	1
UCN3	IL10RB	1
UCN	CRHR1	1
UCN	CRHR2	1
ULBP2	KLRK1	1
UTS2B	UTS2R	1
UTS2	UTS2R	1
VASP	CXCR2	1
VCAM1	ITGA4	1
VCAM1	ITGAD	1
VCAM1	ITGB1	1
VCAM1	ITGB2	1
VCAM1	ITGB7	1
VCAN	CD44	1
VCAN	EGFR	1
VCAN	ITGA4	1
VCAN	ITGB1	1
VCAN	SELP	1
VCAN	TLR2	1
VEGFA	EPHB2	1
VEGFA	FLT1	1
VEGFA	GPC1	1
VEGFA	KDR	1
VEGFA	NRP1	1
VEGFA	NRP2	1
VEGFB	FLT1	1
VEGFB	NRP1	1
VEGFC	FLT4	1
VEGFC	KDR	1
VEGFC	NRP2	1
VEGFC	VIPR2	1
VIM	CD44	1
VIP	ADCYAP1R1	1
VIP	SCTR	1
VIP	VIPR1	1
VIP	VIPR2	1
VTN	ITGA5	1
VTN	ITGA8	1
VTN	ITGAV	1
VTN	ITGB3	1
VTN	ITGB6	1
VTN	ITGB8	1
VTN	PLAUR	1
VTN	PVR	1
VTN	TNFRSF11B	1
VWF	GP1BA	1
VWF	ITGA2B	1
VWF	TNFRSF11B	1
WNT11	FZD7	1
WNT1	FZD3	1
WNT1	FZD8	1
WNT1	FZD9	1
WNT1	LRP5	1
WNT1	LRP6	1
WNT1	RYK	1
WNT2	FZD1	1
WNT2	FZD5	1
WNT2	FZD7	1
WNT2	FZD8	1
WNT2	FZD9	1
WNT3A	APCDD1	1
WNT3A	FZD1	1
WNT3A	FZD2	1
WNT3A	FZD5	1
WNT3A	FZD6	1
WNT3A	FZD7	1
WNT3A	FZD8	1
WNT3A	LRP1	1
WNT3A	LRP6	1
WNT3A	RYK	1
WNT3	FZD1	1
WNT3	FZD7	1
WNT3	FZD8	1
WNT3	LRP6	1
WNT3	RYK	1
WNT4	FZD2	1
WNT4	FZD6	1
WNT5A	FZD1	1
WNT5A	FZD2	1
WNT5A	FZD4	1
WNT5A	FZD5	1
WNT5A	FZD6	1
WNT5A	FZD7	1
WNT5A	FZD8	1
WNT5A	LRP5	1
WNT5A	MCAM	1
WNT5A	ROR1	1
WNT5A	ROR2	1
WNT5A	RYK	1
WNT7A	FZD10	1
WNT7A	FZD5	1
WNT7A	FZD9	1
WNT7B	FZD1	1
WNT7B	FZD10	1
WNT7B	LRP5	1
XCL1	XCR1	1
XCL2	XCR1	1
YARS	CXCR1	1
ZG16B	CXCR4	1
ZG16B	TLR2	1
ZG16B	TLR4	1
ZG16B	TLR5	1
ZG16B	TLR6	1
ZP3	MERTK	1
CD28	CD80	1
CD28	CD86	1
CD28	ICOSLG	1
ICOS	ICOSLG	1
CTLA4	CD80	1
CTLA4	CD86	1
CTLA4	ICOSLG	1
PDCD1	CD274	1
PDCD1	PDCD1LG2	1
CD80	CD274	1
CD226	NECTIN2	1
CD227	PVR	1
CRTAM	CADM1	1
TIGIT	NECTIN2	1
TIGIT	NECTIN3	1
TIGIT	PVR	1
CD96	NECTIN1	1
CD96	PVR	1
HAVCR1	TIMD4	1
HAVCR1	HAVCR1	1
HAVCR1	PS	1
TIMD2	SEMA4A	1
TIMD2	FTH1	1
HAVCR2	LGALS9	1
HAVCR2	PS	1
TIMD4	PS	1
CD2	CD48	1
SLAMF1	SLAMF1	1
CD244	CD48	1
SLAMF6	SLAMF6	1
CD84	CD84	1
LY9	LY9	1
SLAMF7	SLAMF7	1
CD160	TNFRSF14	1
TNFRSF9	TNFSF9	1
TNFRSF4	TNFSF4	1
CD27	CD70	1
TNFRSF18	TNFSF18	1
TNFRSF8	TNFSF8	1
TNFRSF1A	LTA	1
TNFRSF1B	TNF	1
TNFRSF14	TNFSF14	1
TNFRSF14	BTLA	1
TNFRSF14	CD160	1
TNFRSF14	LTA	1
LTBR	LTB	1
LTBR	TNFSF14	1
TNFRSF25	TNFSF15	1
TNFRSF6B	TNFSF14	1
TNFRSF6B	TNFSF15	1
TNFRSF6B	FASLG	1
FAS	FASLG	1
CD40	CD40LG	1
TNFRSF11A	TNFSF11	1
TNFRSF11B	TNFSF11	1
TNFRSF10A	TNFSF10	1
TNFRSF10B	TNFSF10	1
TNFRSF10C	TNFSF11	1
TNFRSF10D	TNFSF12	1
TNFRSF13B	TNFSF13B	1
TNFRSF13B	TNFSF13	1
TNFRSF13C	TNFSF13B	1
TNFRSF17	TNFSF13B	1
TNFRSF17	TNFSF13	1
TNFRSF12A	TNFSF12	1
EDAR	EDA	1
EDA2R	EDA	1
CCL18	PITPNM3	1
CCL18	GPER1	1
CCL18	CCR8	1
CXCL8	CXCR1	1
CXCL8	CXCR2	1
